# Comprehensive analysis of male-free reproduction in *Monomorium triviale* (Formicidae: Myrmicinae)

**DOI:** 10.1101/2021.01.26.428225

**Authors:** Naoto Idogawa, Tomonori Sasaki, Kazuki Tsuji, Shigeto Dobata

## Abstract

We report comprehensive evidence for obligatory thelytokous parthenogenesis in an ant *Monomorium triviale*. This species is characterized by distinct queen–worker dimorphism with strict reproductive division of labor: queens produce both workers and new queens without mating, whereas workers are completely sterile. We collected 333 nests of this species from 14 localities and three laboratory-reared populations in Japan. All wild queens dissected had no sperm in their spermathecae. Laboratory observation confirmed that virgin queens produced workers without mating. Furthermore, microsatellite genotyping showed identical heterozygous genotypes between mothers and their respective daughters, suggesting an extremely low probability of sexual reproduction. Microbial analysis detected no bacterial genera that are known to induce thelytokous parthenogenesis in Hymenoptera. Finally, the lack of variation in partial sequences of mitochondrial DNA among individuals sampled from across Japan suggests recent rapid spread or selective sweep. *M. triviale* would be a promising model system of superorganism-like adaptation through comparative analysis with well-studied sexual congeners, including the pharaoh ant *M. pharaonis*.
