## Supplementary material for "Comprehensive analysis of male-free reproduction in *Monomorium triviale* (Formicidae: Myrmicinae)": S2_Table

### Sheet: Sheet1
Table S1. Microbial taxa and their relative abundances (% of total reads) per each M. triviale sample.
Caste								Queen			Worker
Nest ID								Nest A	Nest B	Nest C	Nest A	Nest B	Nest C
No. of reads after quality-filtering								31290	8364	37789	30913	37494	46817
% assigned at Kingdom level								99.9457	100	99.9021	99.9677	100	100
% assigned at Phylum level								92.4481	54.6628	96.9859	95.2932	99.2052	99.5194
Kingdom	#OTUs	Phylum	Class	Order	Family	Genus	Species	MtriA-Q	MtriB-Q	MtriC-Q	MtriA-W	MtriB-W	MtriC-W
Bacteria	1	Acidobacteria	Acidobacteriia	Acidobacteriales	Acidobacteriaceae	Edaphobacter	JF033699 s	0	0	0.190532	0	0	0
Bacteria	1	Acidobacteria	Acidobacteriia	Acidobacteriales	Acidobacteriaceae	Edaphobacter	JUGR s	0.613615	0	0	0	0	0
Bacteria	1	Acidobacteria	PAC001852 c	PAC001852 o	PAC001852 f	PAC001852 g	NA	0	0	0	0	0.0320051	0
Bacteria	1	Actinobacteria	Actinobacteria c	Actinomycetales	Actinomycetaceae	Actinomyces	Actinomyces dentalis	0.0319591	0	0	0	0	0
Bacteria	1	Actinobacteria	Actinobacteria c	Corynebacteriales	Mycobacteriaceae	Mycobacterium	NA	0	0	0	0	0.056009	0
Bacteria	1	Actinobacteria	Actinobacteria c	Corynebacteriales	Nocardiaceae	Gordonia	Gordonia didemni	0	12.7929	0	0.2782	0.0240038	0.0341756
Bacteria	1	Actinobacteria	Actinobacteria c	Corynebacteriales	Nocardiaceae	Nocardia	NA	0.386705	0	0	0	0	0
Bacteria	1	Actinobacteria	Actinobacteria c	Corynebacteriales	Nocardiaceae	NA	NA	0	0	0	0	0.0533419	0
Bacteria	1	Actinobacteria	Actinobacteria c	Frankiales	Antricoccus f	Cumulibacter	Cumulibacter manganitolerans	0	0	0	0	0.0720115	0
Bacteria	1	Actinobacteria	Actinobacteria c	Micrococcales	Brevibacteriaceae	Brevibacterium	NA	0.43784	10.9039	0	1.66597	3.40321	0
Bacteria	2	Actinobacteria	Actinobacteria c	Micrococcales	Dermabacteraceae	Brachybacterium	NA	0	0	0	0.0517582	0.821465	0
Bacteria	1	Actinobacteria	Actinobacteria c	Micrococcales	Microbacteriaceae	Leucobacter	NA	0	0	0	0	0	0.0790311
Bacteria	1	Actinobacteria	Actinobacteria c	Micrococcales	Micrococcaceae	Glutamicibacter	NA	0	23.3381	1.39459	0.828131	0.314717	0.100391
Bacteria	1	Actinobacteria	Actinobacteria c	Micrococcales	Micrococcaceae	NA	NA	0	0	0	0	0.0586761	0
Bacteria	1	Actinobacteria	Actinobacteria c	Micromonosporales	Micromonosporaceae	NA	NA	0	0	0.127021	0	0	0
Bacteria	1	Actinobacteria	Actinobacteria c	Propionibacteriales	Nocardioidaceae	Kribbella	NA	0.338766	0	0	0	0	0
Bacteria	2	Actinobacteria	Actinobacteria c	Propionibacteriales	Nocardioidaceae	Nocardioides	NA	0	0	0	0.084107	0.10135	0
Bacteria	2	Actinobacteria	Actinobacteria c	Pseudonocardiales	Pseudonocardiaceae	Pseudonocardia	NA	0	0.71736	0	0.119691	0.0266709	0
Bacteria	3	Actinobacteria	Actinobacteria c	Streptomycetales	Streptomycetaceae	Streptomyces	NA	0	2.00861	0.11379	0.252321	32.5679	0
Bacteria	1	Actinobacteria	Rubrobacteria	AB240334 o	AB240334 f	AB240334 g	NA	0	0	0.338723	0	0	0
Bacteria	1	Actinobacteria	Rubrobacteria	Gaiellales	PAC000097 f	PAC000097 g	PAC000667 s	0	0	0	0	0.0213367	0
Bacteria	1	Actinobacteria	Thermoleophilia	Solirubrobacterales	Conexibacteraceae	Conexibacter	NA	0	0	0	0	0.0693444	0
Bacteria	1	Actinobacteria	Thermoleophilia	Solirubrobacterales	Solirubrobacteraceae	Solirubrobacter	NA	0	0	0	0	0.0160026	0
Bacteria	1	Actinobacteria	Thermoleophilia	Thermoleophilales	Thermoleophilaceae	PAC000142 g	NA	0	0	0	0	0.0426735	0
Bacteria	1	Armatimonadetes	Fimbriimonadia	Fimbriimonadales	Fimbriimonadaceae	Fimbriimonas	NA	0	0	0	0	0.0400064	0
Bacteria	1	Bacteroidetes	Flavobacteria	Flavobacteriales	Flavobacteriaceae	Chryseobacterium	NA	0	0	0	0	0.581426	0.0277677
Bacteria	5	Bacteroidetes	Flavobacteria	Flavobacteriales	Flavobacteriaceae	Myroides	Myroides indicus	0	0	0	5.93278	1.19752	0.0704872
Bacteria	1	Bacteroidetes	Sphingobacteriia	Sphingobacteriales	Sphingobacteriaceae	Mucilaginibacter	NA	0	0	0.592765	0	0	0
Bacteria	1	Bacteroidetes	Sphingobacteriia	Sphingobacteriales	Sphingobacteriaceae	Olivibacter	NA	0	0	0	0	0.626767	0
Bacteria	1	Bacteroidetes	Sphingobacteriia	Sphingobacteriales	Sphingobacteriaceae	Sphingobacterium	Sphingobacterium terrae	0	0	0	0.258791	0	0
Bacteria	3	Bacteroidetes	Sphingobacteriia	Sphingobacteriales	Sphingobacteriaceae	Sphingobacterium	NA	0	0	0	0	3.40855	0
Bacteria	1	Chlamydiae	Chlamydiae c	Chlamydiales	Parachlamydiaceae	NA	NA	0	0	0	0	0.0640102	0
Bacteria	1	Cyanobacteria	NA	NA	NA	NA	NA	0	2.10426	0	0	0	0
Bacteria	1	Firmicutes	Bacilli	Bacillales	Bacillaceae	Bacillus	NA	0	0	0	0	0	0.0320396
Bacteria	1	Firmicutes	Bacilli	Bacillales	Staphylococcaceae	Staphylococcus	NA	0.677533	0	0	3.54867	0.85347	0
Bacteria	1	Firmicutes	Bacilli	Lactobacillales	Enterococcaceae	Enterococcus	NA	0	1.05213	0	0	0	0
Bacteria	1	Firmicutes	Bacilli	Lactobacillales	Lactobacillaceae	Pediococcus	NA	0	0	0	0.452884	0	0
Bacteria	1	Firmicutes	Tissierellia	Tissierellales	Peptoniphilaceae	Anaerococcus	Anaerococcus provencensis	0	0	0.0396941	0	0	0
Bacteria	1	Proteobacteria	Alphaproteobacteria	Caulobacterales	Caulobacteraceae	Brevundimonas	Brevundimonas olei	0	0	0	0	0.78946	0
Bacteria	1	Proteobacteria	Alphaproteobacteria	Micropepsales	Micropepsaceae	Rhizomicrobium	NA	0	0	0	0	0.0693444	0
Bacteria	1	Proteobacteria	Alphaproteobacteria	Rhizobiales	Afifella f	FOFG g	NA	0	0	0	0	0.125353	0
Bacteria	2	Proteobacteria	Alphaproteobacteria	Rhizobiales	Bauldia f	Bauldia	NA	0	0	0	0	0.114685	0
Bacteria	1	Proteobacteria	Alphaproteobacteria	Rhizobiales	Beijerinckiaceae	NA	NA	0.294024	0	0	0	0	0
Bacteria	1	Proteobacteria	Alphaproteobacteria	Rhizobiales	Bosea f	Bosea	Bosea robiniae	0	0	0	0	0.122686	0
Bacteria	1	Proteobacteria	Alphaproteobacteria	Rhizobiales	Bradyrhizobiaceae	Afipia	NA	0	0	0	0	0.112018	0
Bacteria	2	Proteobacteria	Alphaproteobacteria	Rhizobiales	Bradyrhizobiaceae	Bradyrhizobium	NA	0	0	0	0	0.456073	0
Bacteria	1	Proteobacteria	Alphaproteobacteria	Rhizobiales	Bradyrhizobiaceae	Tardiphaga	Tardiphaga robiniae	0	0	0	0	0.0533419	0
Bacteria	1	Proteobacteria	Alphaproteobacteria	Rhizobiales	Bradyrhizobiaceae	NA	NA	0	0	0	0	0.0426735	0
Bacteria	1	Proteobacteria	Alphaproteobacteria	Rhizobiales	Brucellaceae	Ochrobactrum	NA	0	0	0.344015	0.983405	6.73708	0
Bacteria	1	Proteobacteria	Alphaproteobacteria	Rhizobiales	Brucellaceae	NA	NA	0	0	0	0	0.256041	0
Bacteria	1	Proteobacteria	Alphaproteobacteria	Rhizobiales	Devosia f	Devosia	NA	0	0	0	0	0.0720115	0
Bacteria	1	Proteobacteria	Alphaproteobacteria	Rhizobiales	Labrys f	Labrys	NA	0	0	0	0	0.109351	0
Bacteria	1	Proteobacteria	Alphaproteobacteria	Rhizobiales	Methylobacteriaceae	Microvirga	NA	0	0	0	0	0.120019	0
Bacteria	1	Proteobacteria	Alphaproteobacteria	Rhizobiales	Phyllobacteriaceae	Mesorhizobium	AVBN s	0	0	0	0	0.0320051	0.0320396
Bacteria	1	Proteobacteria	Alphaproteobacteria	Rhizobiales	Phyllobacteriaceae	NA	NA	0	0	0	0	0.189364	0
Bacteria	2	Proteobacteria	Alphaproteobacteria	Rhizobiales	Rhizobiaceae	Rhizobium	NA	0	0	0	0	0.261375	0
Bacteria	1	Proteobacteria	Alphaproteobacteria	Rhizobiales	Rhizobiaceae	NA	NA	0	0	0	0	0.0746786	0
Bacteria	2	Proteobacteria	Alphaproteobacteria	Rhizobiales	NA	NA	NA	0	0	0	0	0.0746786	0
Bacteria	1	Proteobacteria	Alphaproteobacteria	Rhodospirillales	Rhodospirillaceae	Reyranella	Reyranella aquatilis	0	0	0	0	0.0933483	0
Bacteria	1	Proteobacteria	Alphaproteobacteria	Sphingomonadales	Sphingomonadaceae	Novosphingobium	Novosphingobium rosa	0	0	0	0	0	1.49305
Bacteria	1	Proteobacteria	Alphaproteobacteria	Sphingomonadales	Sphingomonadaceae	Sphingomonas	NA	0	0	0	0	0.232037	0
Bacteria	1	Proteobacteria	Betaproteobacteria	Burkholderiales	Alcaligenaceae	Alcaligenes	NA	0	0	0	4.14389	1.13618	0.132431
Bacteria	1	Proteobacteria	Betaproteobacteria	Burkholderiales	Alcaligenaceae	Bordetella	NA	0	0	0	0	0.285379	0
Bacteria	2	Proteobacteria	Betaproteobacteria	Burkholderiales	Alcaligenaceae	Pigmentiphaga	NA	0	0	0	0	11.2498	0
Bacteria	1	Proteobacteria	Betaproteobacteria	Burkholderiales	Alcaligenaceae	Pusillimonas	Pusillimonas noertemannii	0	0	0	0	0.0453406	0
Bacteria	1	Proteobacteria	Betaproteobacteria	Burkholderiales	Alcaligenaceae	NA	NA	0	0	0	1.39747	2.48573	0
Bacteria	2	Proteobacteria	Betaproteobacteria	Burkholderiales	Burkholderiaceae	Burkholderia	NA	0	0	0	0.0970465	0	0.0662153
Bacteria	1	Proteobacteria	Betaproteobacteria	Burkholderiales	Burkholderiaceae	Caballeronia	NA	0	0	0	0	0.0613431	0
Bacteria	3	Proteobacteria	Betaproteobacteria	Burkholderiales	Burkholderiaceae	Paraburkholderia	NA	0	0	0	0	0.944151	0
Bacteria	2	Proteobacteria	Betaproteobacteria	Burkholderiales	Burkholderiaceae	NA	NA	0	0.430416	0	0	0.141356	0
Bacteria	1	Proteobacteria	Deltaproteobacteria	Myxococcales	Haliangiaceae	PAC000245 g	NA	0	0	0	0	0.0533419	0
Bacteria	3	Proteobacteria	Gammaproteobacteria	Carsonella o	Carsonella f	Carsonella	NA	0.0223714	0.191296	0	0	0	0
Bacteria	1	Proteobacteria	Gammaproteobacteria	Enterobacterales	Morganellaceae	Providencia	NA	0	0	0	0	0	0.0341756
Bacteria	1	Proteobacteria	Gammaproteobacteria	Enterobacterales	Yersiniaceae	NA	NA	0	0	0	7.73461	9.67621	0
Bacteria	2	Proteobacteria	Gammaproteobacteria	Enterobacterales	NA	NA	NA	0	0	0	0	0.634768	0
Bacteria	1	Proteobacteria	Gammaproteobacteria	Legionellales	Coxiellaceae	Aquicella	NA	0	0	0	0	0.125353	0
Bacteria	2	Proteobacteria	Gammaproteobacteria	Pseudomonadales	Moraxellaceae	Acinetobacter	NA	0.853308	0	1.69097	0	0.749453	3.28727
Bacteria	1	Proteobacteria	Gammaproteobacteria	Pseudomonadales	Pseudomonadaceae	Pseudomonas	NA	0.246085	0	0.227579	0	0	0.205054
Bacteria	1	Proteobacteria	Gammaproteobacteria	Steroidobacter o	Steroidobacter f	PAC000240 g	PAC000728 s	0	0	0	0	0.0586761	0
Bacteria	1	Proteobacteria	Gammaproteobacteria	Xanthomonadales	Xanthomonadaceae	Dokdonella	PAC000322 s	0	0	0	0	0.085347	0
Bacteria	1	Proteobacteria	Gammaproteobacteria	Xanthomonadales	Xanthomonadaceae	Luteimonas	NA	0	0	0.500146	0	0.31205	0.085439
Bacteria	2	Proteobacteria	Gammaproteobacteria	Xanthomonadales	Xanthomonadaceae	Stenotrophomonas	NA	0	0	0	0	0.464074	0
Bacteria	1	Proteobacteria	Gammaproteobacteria	Xanthomonadales	Xanthomonadaceae	NA	NA	0	0	0.116436	0	0.0826799	0
Bacteria	4	Proteobacteria	NA	NA	NA	NA	NA	0.07031	1.12386	0.0158776	0.0711675	0	0
Bacteria	1	Saccharibacteria TM7	Saccharimonas c	Saccharimonas o	Saccharimonas f	Saccharimonas	CP006915 s	0	0	0	0	0.0346722	0
Bacteria	1	Tenericutes	Mollicutes	Entomoplasmatales	Spiroplasmataceae f1	Spiroplasma g1	DQ163948 s	0	0	0	0	2.76844	2.73619
Bacteria	2	Tenericutes	Mollicutes	Entomoplasmatales	Spiroplasmataceae f2	Spiroplasma g2	Spiroplasma platyhelix	88.3829	0	91.4843	67.3924	13.2208	91.1037
Bacteria	1	Verrucomicrobia	Verrucomicrobiae	Methylacidiphilales	LT629781 f	EU680463 g	NA	0.0926814	0	0	0	0	0
Bacteria	146	NA	NA	NA	NA	NA	NA	7.4976	45.3372	2.72566	4.67441	0.794794	0.480595
Unassigned	4	NA	NA	NA	NA	NA	NA	0.0543305	0	0.0979121	0.0323488	0	0
NA: Not available.
